# Oxytocin receptor controls promiscuity and development in prairie voles

**DOI:** 10.1101/2024.09.25.613753

**Authors:** Ruchira Sharma, Kristen M. Berendzen, Amanda Everitt, Belinda Wang, Gina Williams, Shuyu Wang, Kara Quine, Rose D. Larios, Kimberly L. P. Long, Nerissa Hoglen, Bibi Alika Sulaman, Marie C. Heath, Michael Sherman, Robert Klinkel, Angela Cai, Denis Galo, Lizandro Chan Caamal, Nastacia L. Goodwin, Annaliese Beery, Karen L. Bales, Katherine S. Pollard, Arthur Jeremy Willsey, Devanand S. Manoli

**Affiliations:** Department of Psychiatry and Behavioral Sciences, University of California, San Francisco; San Francisco, CA 95158, USA; Center for Integrative Neuroscience, University of California, San Francisco; San Francisco, CA 95158, USA; Weill Institute for Neurosciences, University of California, San Francisco; San Francisco, CA 95158, USA; Kavli Institute for Fundamental Neuroscience, University of California, San Francisco; San Francisco, CA 95158, USA; Neurosciences Graduate Program, University of California, San Francisco; San Francisco, CA 95158, USA; Department of Integrative Biology, UC Berkeley, Berkeley, CA, United States; Department of Neuroscience, UC Berkeley, Berkeley, CA, United States; Department of Psychology, University of California, Davis; Davis, CA 95616, USA; Department of Neurobiology, Physiology, and Behavior, University of California, Davis; Davis, CA 95616, USA; Gladstone Institutes, San Francisco, CA, USA; Department of Epidemiology & Biostatistics, University of California, San Francisco, San Francisco, CA, USA; Chan Zuckerberg Biohub, San Francisco, CA, USA; Calico Labs, San Francisco, CA 94080, USA; Neurona Therapeutics, South San Francisco, CA 94080, USA; Department of Neuroscience, University of Michigan, Ann Arbor, MI 48109, USA; Department of Neurobiology and Behavior, University of California, Irvine; Irvine, CA 92697, USA; Branch Out School, Los Angeles, CA 90026, USA; University of California, Los Angeles; Los Angeles, CA 90095, USA; Department of Psychology, University of Washington; Seattle, WA 98195, USA; Department of Rehabilitation and Regenerative Medicine, Columbia University Irving Medical Center; New York, NY 10032, USA

**Keywords:** Attachment behaviors, prairie vole, pair-bonding, oxytocin receptor, partner preference, monogamy, promiscuity, oxytocin signaling, paraventricular nucleus of the hypothalamus, nucleus accumbens

## Abstract

Oxytocin receptor (Oxtr) signaling influences complex social behaviors in diverse species, including social monogamy in prairie voles. How Oxtr regulates specific components of social attachment behaviors and the neural mechanisms mediating them remains unknown. Here, we examine prairie voles lacking Oxtr and demonstrate that pair bonding comprises distinct behavioral modules: the preference for a bonded partner, and the rejection of novel potential mates. Our longitudinal study of social attachment shows that Oxtr sex-specifically influences early interactions between novel partners facilitating the formation of partner preference. Additionally, Oxtr suppresses promiscuity towards novel potential mates following pair bonding, contributing to rejection. Oxtr function regulates coordinated patterns of gene expression in regions implicated in attachment behaviors and regulates the expression of oxytocin in the paraventricular nucleus of the hypothalamus, a principal source of oxytocin. Thus, Oxtr controls genetically separable components of pair bonding behaviors and coordinates development of the neural substrates of attachment.
