## Supplementary material for "Oxytocin receptor controls promiscuity and development in prairie voles": Table 1

### Sheet: Main Figure
FIGURE	DISTRIBUTION	STATISTICAL TEST	n
FIGURE 1: Oxtr reduces the time naive animals take to show partner preference
Preference Index: Short Cohousing				FWT Mean +/- Std. Dev	P value (two tailed)	FOxtr1-/- Mean +/- Std. Dev	P value (two tailed)	MWT Mean +/- Std. Dev	P value (two tailed)	MOxtr1-/- Mean +/- Std. Dev	P value (two tailed)
1B	Gaussian	One sample t Test	>8	0.7810 +/- 0.2208	<0.0001	-0.1311 +/- 0.6658	0.5711	0.7198 +/- 0.3830	0.0002	0.2858 +/- 0.6865	0.2205
				FWT Mean +/- Std. Dev	FOxtr1-/- Mean +/- Std. Dev	Welch-corrected t	p value	MWT Mean +/- Std. Dev	MOxtr1-/- Mean +/- Std. Dev	Welch-corrected t	p value
		Unpaired t test with Welch's correction	>8	0.7810 +/- 0.2208	-0.1311 +/- 0.6658	3.877	0.0031	0.7198 +/- 0.3830	0.2858 +/- 0.6865	1.746	0.1026
Percent Huddle Duration with Partner after Short Cohousing				FWT Mean +/- Std. Dev	FOxtr1-/- Mean +/- Std. Dev	Welch-corrected t	p value	MWT Mean +/- Std. Dev	MOxtr1-/- Mean +/- Std. Dev	Welch-corrected t	p value
1C	Gaussian	Unpaired t test with Welch's correction	>8	52.2 +/- 13.32	22.1 +/- 19.54	3.744	0.0021	51.92 +/- 21.89	33.18 +/- 18.67	2.059	0.0546
Percent Huddle Duration with Stranger after Short Cohousing				FWT Mean +/- Std. Dev	FOxtr1-/- Mean +/- Std. Dev	Welch-corrected t	p value	MWT Mean +/- Std. Dev	MOxtr1-/- Mean +/- Std. Dev	Welch-corrected t	p value
1D	Gaussian	Unpaired t test with Welch's correction	>8	6.232 +/- 5.883	30.45 +/- 24.69	2.853	0.019	7.389 +/- 11.54	19 +/- 20.14	1.582	0.1356
Short co-housing: Cumulative Partner Huddling				q value
1E (Left)	Not Normal	Multiple Kolmogorov-Smirnov tests	>8	<0.05	q value is <0.05 for females between minute 150-180 indicated by black bar
Short co-housing: Cumulative Stranger Huddling
1F (Right)	Not Normal	Multiple Kolmogorov-Smirnov tests	>8	<0.05	q value is <0.05 for males between minute 75-130mins indicated by black bar
Long co-housing: Cumulative Partner Huddling				q value
1G	Not Normal	Multiple Kolmogorov-Smirnov tests	>8	>0.05
Long co-housing: Cumulative Stranger Huddling				q value
1H	Not Normal	Multiple Kolmogorov-Smirnov tests	>8	>0.05
Figure2: Oxtr suppresses promiscuous behaviors in a state dependent manner in females.
Duration of "Long" Huddles (female) after short cohabitation				FWT Mean +/- Std. Error of Mean	FOxtr1-/- Mean +/- Std. Error of Mean	Kolmogorov-Smirnov D	P value
2B Partner	Not Normal	Kolmogorov-Smirnov test	>124	341.6 +/- 64.76	156.8 +/- 27.42	0.1855	0.0271
2B Stranger	Not Normal	Kolmogorov-Smirnov test	>39	109.1 +/- 48.29	214.1 +/- 47.27	0.315	0.0054
Frequency of "Long" Huddles (female) after short cohabitation				FWT Mean +/- Std. Dev	FOxtr1-/- Mean +/- Std. Dev	Welch-corrected t	p value
2C Partner	Gaussian	Unpaired t test with Welch's correction	>8	15.75 +/- 5.625	13.78 +/- 8.482	0.5705	0.5774
2C Stranger	Gaussian	Unpaired t test with Welch's correction	>8	4.875 +/- 4.824	14.00 +/- 6.519	3.303	0.005
Duration of "Long" Huddles (female) after long cohabitation				FWT Mean +/- Std. Error of Mean	FOxtr1-/- Mean +/- Std. Error of Mean	Kolmogorov-Smirnov D	P value
2D Partner	Not Normal	Kolmogorov-Smirnov test	>107	499.6 +/- 83.92	389.8 +/- 54.41	0.1313	0.2714
2D Stranger	Not Normal	Kolmogorov-Smirnov test	>15	101.0 +/- 32.29	91.09 +/- 23.35	0.1766	0.8933
Frequency of "Long" Huddles (female) after long cohabitation				FWT Mean +/- Std. Dev	FOxtr1-/- Mean +/- Std. Dev	Welch-corrected t	p value
2E Partner	Gaussian	Unpaired t test with Welch's correction	8	13.38 +/- 6.022	15.75 +/- 5.849	0.8001	0.437
				FWT Mean +/- Std. Dev	FOxtr1-/- Mean +/- Std. Dev	Mann-Whitney U	p value
2E Stranger	Not Normal	Mann Whitney test	8	1.875 +/- 4.155	4.625 +/- 4.838	41	0.5251
Duration of "Long" Huddles (female, Partner) short cohabitation vs long cohabitation
				Short Mean +/- Std. Error of Mean	Long Mean +/- Std. Error of Mean	Kolmogorov-Smirnov D	P value
2F FWT	Not Normal	Kolmogorov-Smirnov test	>107	341.6 +/- 64.76	499.6 +/- 83.92	0.1711	0.0675
2F FOxtr1-/-	Not Normal	Kolmogorov-Smirnov test	>124	156.8 +/- 27.42	389.8 +/- 54.41	0.3363	<0.0001
Duration of "Long" Huddles (female, Stranger) short cohabitation vs long cohabitation
				Short Mean +/- Std. Error of Mean	Long Mean +/- Std. Error of Mean	Kolmogorov-Smirnov D	P value
2G FWT	Not Normal	Kolmogorov-Smirnov test	>15	109.1 +/- 48.29	101.0 +/- 32.29	0.4103	0.0522
2G FOxtr1-/-	Not Normal	Kolmogorov-Smirnov test	>37	214.1 +/- 47.27	91.09 +/- 23.35	0.1268	0.7475
INTRODUCTION
Percent Time spent engaged in Social behaviors				WT Mean +/- Std. Dev	Oxtr1-/- Mean +/- Std. Dev	Welch-corrected t	p value
2H	Gaussian	Unpaired t test with Welch's correction	>9	19.48 +/- 12.18 secs	24.91 +/- 11.76 secs	0.987	0.3375
TIMED MATING
Count of Mating Behaviors displayed				WT Median	Oxtr1-/- Median	Mann-Whitney U	p value
2I	Not Normal	Mann Whitney test	>9	0	0	47	0.8629	*11/20 subjects did not show any mating behaviors
PARTNER REUNIFICATION
Percent Time spent engaged in Social behaviors				FWT Mean +/- Std. Dev	FOxtr1-/- Mean +/- Std. Dev	Welch-corrected t	p value
2J	Gaussian	Unpaired t test with Welch's correction	>8	69.30 +/- 20.09	73.89 +/- 22.39	0.4522	0.6579
STRANGER AGGRESSION
Percent Time spent in Social Behaviors				FWT Mean +/- Std. Dev	FOxtr1-/- Mean +/- Std. Dev	Welch-corrected t	p value
2K	Gaussian	Unpaired t test with Welch's correction	8	13.62 +/- 12.54	37.73 +/- 24.35	2.49	0.031
Figure3: Oxtr function influences different prosocial behaviors across pair bonding in males
Duration of "Long" Huddles (male) after short cohabitation				MWT Mean +/- Std. Error of Mean	MOxtr1-/- Mean +/- Std. Error of Mean	Kolmogorov-Smirnov D	P value
3B Partner	Not Normal	Kolmogorov-Smirnov test	>209	228.4 +/- 32.18	160.9 +/- 24.77	0.1593	0.0075
3B Stranger	Not Normal	Kolmogorov-Smirnov test	>47	109.1 +/- 48.29	214.1 +/- 47.27	0.315	0.0054
Frequency of "Long" Huddles (male) after short cohabitation				MWT Mean +/- Std. Dev	MOxtr1-/- Mean +/- Std. Dev	Welch-corrected t	p value
3C Partner	Gaussian	Unpaired t test with Welch's correction	10	23.20 +/- 8.244	20.90 +/- 12.07	0.4976	0.6256
3C Stranger	Gaussian	Unpaired t test with Welch's correction	10	4.700 +/- 4.855	13.70 +/- 11.20	2.332	0.0375
Duration of "Long" Huddles (male) after long cohabitation				MWT Mean +/- Std. Error of Mean	MOxtr1-/- Mean +/- Std. Error of Mean	Kolmogorov-Smirnov D	P value
3D Partner	Not Normal	Kolmogorov-Smirnov test	>172	285.9 +/- 38.75	217.9 +/- 27.03	0.1137	0.1206
3D Stranger	Not Normal	Kolmogorov-Smirnov test	>61	36.11 +/- 2.977	29.63 +/- 5.548	0.4239	<0.0001
Frequency of "Long" Huddles (male) after long cohabitation				MWT Mean +/- Std. Dev	MOxtr1-/- Mean +/- Std. Dev	Welch-corrected t	p value
3E Partner	Gaussian	Unpaired t test with Welch's correction	>9	19.11 +/- 2.024	26.82 +/- 3.965	1.731	0.1044
				MWT Mean +/- Std. Dev	MOxtr1-/- Mean +/- Std. Dev	Mann-Whitney U	p value
3E Stranger	Not Normal	Mann Whitney test	>9	6.778 +/- 2.139	5.727 +/- 2.783	41	0.5251
Frequency of "Long" Huddles (male, Partner) short cohabitation vs long cohabitation
				Short Mean +/- Std. Error of Mean	Long Mean +/- Std. Error of Mean	Welch-corrected t	P value
3F MWT	Gaussian	Unpaired t test with Welch's correction	>9	23.20 +/- 2.607	19.11 +/- 2.024	1.239	0.2328
3F MOxtr1-/-	Gaussian	Unpaired t test with Welch's correction	>9	20.90 +/- 12.07	26.82 +/- 13.15	1.075	0.2957
Frequency of "Long" Huddles (male, Stranger) short cohabitation vs long cohabitation
				Short Mean +/- Std. Dev	Long Mean +/- Std. Dev	Welch-corrected t	p value
3G MWT	Gaussian	Unpaired t test with Welch's correction	>9	4.700 +/- 4.855	6.778 +/- 6.418	0.7891	0.4425
				Short Mean +/- Std. Dev	Long Mean +/- Std. Dev	Mann-Whitney U	p value
3G MOxtr1-/-	Not Normal	Mann Whitney test	>9	13.70 +/- 11.20	5.727 +/- 9.231	26	0.0384
INTRODUCTION
Percent Time spent engaged in Social behaviors				WT Mean +/- Std. Dev	Oxtr1-/- Mean +/- Std. Dev	Mann-Whitney U	p value
3H	Not Normal	Mann Whitney test	>9	21.08 +/- 15.39 secs	16.99 +/- 9.826 secs	34	0.4002
TIMED MATING
Count of Mating Behaviors displayed				WT Mean +/- Std. Dev	Oxtr1-/- Mean +/- Std. Dev	Welch-corrected t	p value
3I	Gaussian	Unpaired t test with Welch's correction	> 10	39.45 +/- 39.73	98.50 +/- 77.60	2.162	0.0496
PARTNER REUNIFICATION
Percent Time spent engaged in Social behaviors				MWT Mean +/- Std. Dev	MOxtr1-/- Mean +/- Std. Dev	Welch-corrected t	p value
3J	Gaussian	Unpaired t test with Welch's correction	>10	70.19 +/- 25.65	67.52 +/- 23.44	0.2491	0.8059
STRANGER AGGRESSION
Percent Time spent in Social Behaviors				MWT Median	MOxtr1-/- Median	Mann-Whitney U	p value
3K	Not Normal	Mann Whitney test	10	13.19	38.41	17	0.0115
Figure4: Oxtr sex-specifically influences social interactions between potential mates
NAIVE CHOICE
Time spent with winner vs loser by chooser				Mean of differences	SD of differences	t value	p value
4B (Female Chooser)	Gaussian	Paired T test	8	-8074	2280	10.02	<0.0001
4B (Male Chooser)	Gaussian	Paired T test	8	-6014	3298	5.158	0.0013
Preference Index: Naive Choice				Chooser PI Mean +/- Std. Dev	Theoretical chooser PI mean	One sample t value	p value
4C	Gaussian	One sample t Test	16	0.01230 +/- 0.744	0	0.06611	0.9482
Total Time in contact with winner				WT Mean +/- Std. Dev	Oxtr1-/- Mean +/- Std. Dev	Welch-corrected t	p value
4E (Female Chooser)	Gaussian	Unpaired t test with Welch's correction	8	6074 +/-3057	9585 +/-1802	2.799	0.0169
4E (Male Chooser)	Gaussian	Unpaired t test with Welch's correction	8	8836 +/-4169	7631 +/-3783	0.6054	0.5547
Cummulative Huddle Time spent with winner
4F (Female Chooser)	Not Normal	Multiple Kolmogorov-Smirnov tests	8	<0.05	q value is <0.05 for female choosers between minute 313-360 indicated by black bar
Duration of Longest Huddle				WTWT Mean +/- Std. Dev	WTOxtr Mean +/- Std. Dev	Mann-Whitney U	p value
4G (Female Chooser)	Not Normal	Mann Whitney test	8	1335 +/- 741	3156 +/- 1055	3	0.0011
Sniffing Time 15 mins before the longest huddle				WTWT Mean +/- Std. Dev	WTOxtr Mean +/- Std. Dev	Welch-corrected t	p value
4H (Female Chooser)	Gaussian	Unpaired t test with Welch's correction	8	6.584 +/- 5.834	0.9049 +/- 0.8226	2.726	0.0284
Female Chooser Attack Bouts				WTWT Mean +/- Std. Dev	WTOxtr Mean +/- Std. Dev	Mann-Whitney U	p value
4I (Winner)	Not Normal	Mann Whitney test	8	45.13 +/- 79.94	14.63 +/- 8.176	31	0.9386
4I (Loser)	Not Normal	Mann Whitney test	8	44.75 +/- 52.64	11.25 +/- 5.175	9	0.0137
Aggression vs Percent Time Pro-Social				r	95% confidence interval	R squared	p value
4J		Pearson r Test	16	-0.7251	-0.8980 to -0.3581	0.5258	0.0015
Aggression in Home Cage Assays (Count of all Aggressive Behaviors)				MWT Mean +/- Std. Dev	MOxtr1-/- Mean +/- Std. Dev	Mann-Whitney U	p value
4K (Male Introduction)	Not Normal	Mann Whitney test	>=9	4.889 +/- 3.586	1.300 +/- 1.337	20	0.0319
4K (Male Stranger Aggression)	Not Normal	Mann Whitney test	10	6.700 +/- 8.564	9.500 +/- 15.90	20	0.0319
Count of Aggressive Behaviors (displayed + received)				MWT Mean +/- Std. Dev	MOxtr1-/- Mean +/- Std. Dev	Mann-Whitney U	p value
Figure 5: Gene expression in the NAc with pair bonding is driven by female specific changes dependent on Oxtr signaling
Figure 6: Oxtr regulated genes are common to social behavior relevant processes across species and are similarly regulated across brain regions
ISH images and quantification for Calcr expression
				WT Mean +/- Std. Dev	Oxtr1-/- Mean +/- Std. Dev	t value	p value
6G (N Acc)	n too small	Unpaired t test	3	22.19 +/- 7.376	3.136 +/- 1.494	4.385	0.0118
				WT Mean +/- Std. Dev	Oxtr1-/- Mean +/- Std. Dev	t value	p value
6G (LS)	n too small	Unpaired t test	3	38.78 +/- 12.65	10.60 +/- 7.37	3.334	0.029
				WT Mean +/- Std. Dev	Oxtr1-/- Mean +/- Std. Dev	t value	p value
6G (PVN)	n too small	Unpaired t test	3	49.07 +/- 18.14	10.06 +/- 8.987	3.338	0.0289
ISH images and quantification for Dlk1 expression				WT Mean +/- Std. Dev	Oxtr1-/- Mean +/- Std. Dev	t value	p value
6H (N Acc)	n too small	Unpaired t test	3	13.08 +/- 5.282	2.953 +/- 2.268	3.052	0.0379
				WT Mean +/- Std. Dev	Oxtr1-/- Mean +/- Std. Dev	t value	p value
6H (LS)	n too small	Unpaired t test	3	179.7 +/- 59.83	51.33 +/- 27.88	3.369	0.0281
				WT Mean +/- Std. Dev	Oxtr1-/- Mean +/- Std. Dev	t value	p value
6H (PVN)	n too small	Unpaired t test	3	85.65 +/- 5.018	25.42 +/- 10.07	9.271	0.0008
Figure7: Loss of Oxtr results in the decrease in Oxt and Avp expressing neurons in the PVN
Overall Cell Density in the PVN				WT Median	Oxtr1-/- Median	Mann-Whitney U	p value
7C (OT)	Not Normal	Mann Whitney test	6	10.93	9.102	4	0.026
				WT Median	Oxtr1-/- Median	Mann-Whitney U	p value
7C (AVP)	Not Normal	Mann Whitney test	6	10.99	9.092	5	0.0411
OT Cell Density per Section				FWT Mean +/- Std. Dev	FOxtr1-/- Mean +/- Std. Dev	Kolmogorov-Smirnov D	p value
7D (Female)	Not Normal	Kolmogorov-Smirnov test	3	10.71 +/- 5.455	8.526 +/- 4.380	0.2027	0.0358
				MWT Mean +/- Std. Dev	MOxtr1-/- Mean +/- Std. Dev
7D (Male)	Not Normal	Kolmogorov-Smirnov test	3	11.30 +/- 5.636	9.982 +/- 4.734	0.1959	0.0415
AVP Cell Density per Section				FWT Mean +/- Std. Dev	FOxtr1-/- Mean +/- Std. Dev	Kolmogorov-Smirnov D	p value
7E (Female)	Not Normal	Kolmogorov-Smirnov test	3	11.17 +/- 5.845	8.235 +/- 4.796	0.3233	<0.0001
				MWT Mean +/- Std. Dev	MOxtr1-/- Mean +/- Std. Dev	Kolmogorov-Smirnov D	p value
7E (Male)	Not Normal	Kolmogorov-Smirnov test	3	11.99 +/- 5.674	10.28 +/- 4.295	0.2467	0.0043
OT Cell Density Anterior - Posterior						F (DFn, DFd)	p value
7F (Female)		Sixth order polynomial Least squares fit	3	Different curve for at least one data set		13.83 (7, 182)	<0.0001
7F (Male)		Sixth order polynomial Least squares fit	3	Different curve for at least one data set		5.837 (7, 180)	<0.0001
AVP Cell Density Anterior - Posterior						F (DFn, DFd)	p value
7G (Female)		Sixth order polynomial Least squares fit	3	Different curve for at least one data set		15.31 (7, 183)	<0.0001
7G (Male)		Sixth order polynomial Least squares fit	3	Different curve for at least one data set		4.255 (7, 180)	0.0002

### Sheet: Supplementary Figure
FIGURE	DISTRIBUTION	STATISTICAL TEST	n
SUPPLEMENTAL FIGURE 1: Oxtr reduces the time naive animals take to show partner preference
Female Partner Preference			No. of pairs	t, df	p value
S1B (Short FWT)	Gaussian	Paired t test	8	t=8.018, df=7	<0.0001
S1B (Short FOxtr1-/-)	Gaussian	Paired t test	9	t=0.6276, df=8	0.5478
S1B (Long FWT)	Gaussian	Paired t test	8	t=8.374, df=7	<0.0001
S1B (Long FOxtr1-/-)	Gaussian	Paired t test	8	t=12.94, df=7	<0.0001
Male Partner Preference			No. of pairs	t, df	p value
S1C (Short MWT)	Gaussian	Paired t test	10	t=4.765, df=9	0.0010
S1C (Short MOxtr1-/-)	Gaussian	Paired t test	10	t=1.239, df=9	0.2467
S1C (Long MWT)	Gaussian	Paired t test	9	t=7.185, df=8	<0.0001
S1C (Long MOxtr1-/-)	Gaussian	Paired t test	9	t=9.294, df=8	<0.0001
Long co-housing: Preference Index				FWT Mean +/- Std. Dev	P value (two tailed)	FOxtr1-/- Mean +/- Std. Dev	P value (two tailed)	MWT Mean +/- Std. Dev	P value (two tailed)	MOxtr1-/- Mean +/- Std. Dev	P value (two tailed)
S1D	Gaussian	One sample t Test	>8	0.9245 +/- 0.1273	<0.0001	0.8480 +/- 0.1390	<0.0001	0.8470 +/- 0.1557	<0.0001	0.8712 +/- 0.1659	<0.0001
				FWT Mean +/- Std. Dev	FOxtr1-/- Mean +/- Std. Dev	Welch-corrected t	p value	MWT Mean +/- Std. Dev	MOxtr1-/- Mean +/- Std. Dev	Welch-corrected t	p value
		Unpaired t test with Welch's correction	>8	0.9245 +/- 0.1273	0.8480 +/- 0.1390	1.148	0.2703	0.8470 +/- 0.1557	0.8712 +/- 0.1659	0.318	0.7546
Percent Huddle Duration with Partner after Long Cohousing				FWT Mean +/- Std. Dev	FOxtr1-/- Mean +/- Std. Dev	Welch-corrected t	p value	MWT Mean +/- Std. Dev	MOxtr1-/- Mean +/- Std. Dev	Welch-corrected t	p value
S1E	Gaussian	Unpaired t test with Welch's correction	>8	64.63 +/- 20.54	61.29 +/- 10.62	0.4086	0.691	52.64 +/- 19.59	55.20 +/- 14.43	0.3156	0.7567
Percent Huddle Duration with Stranger after Long Cohousing				FWT Mean +/- Std. Dev	FOxtr1-/- Mean +/- Std. Dev	Welch-corrected t	p value	MWT Mean +/- Std. Dev	MOxtr1-/- Mean +/- Std. Dev	Welch-corrected t	p value
S1F	Gaussian	Unpaired t test with Welch's correction	>8	2.584 +/- 5.334	5.245 +/- 4.957	1.033	0.3190	3.982 +/- 4.062	3.331 +/- 3.550	0.3619	0.7223
SUPPLEMENTAL FIGURE 2: Oxtr suppresses promiscuous behaviors in a state dependent manner in females
Percent Huddle described by Top Quartile Huddles (long huddles)				Mean +/- Std. dev
S2A (Left)			37	91.13 +/- 4.807
S2A (Right)			36	92.79 +/- 3.786
				FWT Mean +/- Std. Dev	FOxtr1-/- Mean +/- Std. Dev	Welch-corrected t	p value
S2B (Partner)	Gaussian	Unpaired t test with Welch's correction	>8	2517 +/- 1407	831.1 +/- 660.8	3.098	0.0117
S2B (Overall)	Gaussian	Unpaired t test with Welch's correction	>8	2517 +/- 1407	1773 +/- 1062	1.218	0.2449
Frequency of "Long" Huddles (female, Partner) short cohabitation vs long cohabitation				Short Mean +/- Std. Dev	Long Mean +/- Std. Dev	Welch-corrected t	P value
S2C (FWT)	Gaussian	Unpaired t test with Welch's correction	8	15.75 +/- 5.625	13.38 +/- 6.022	0.8152	0.4287
S2C (FOxtr1-/-)	Gaussian	Unpaired t test with Welch's correction	>8	13.78 +/- 8.482	15.75 +/- 5.849	0.5630	0.5822
Frequency of "Long" Huddles (female, Stranger) short cohabitation vs long cohabitation				Short Mean +/- Std. Dev	Long Mean +/- Std. Dev	Mann-Whitney U	P value
S2D (FWT)	Not Normal	Mann Whitney test	8	4.875 +/- 4.824	1.875 +/- 4.155	13	0.0362
				Short Mean +/- Std. Dev	Long Mean +/- Std. Dev	Welch-corrected t	P value
S2D (FOxtr1-/-)	Gaussian	Unpaired t test with Welch's correction	>8	14.00 +/- 6.519	4.625 +/- 4.838	3.390	0.0042
SUPPLEMENTAL FIGURE 3: Oxtr function influences different prosocial behaviors across pair bonding in males
Duration of "Long" Huddles (male, Partner) short cohabitation vs long cohabitation				Short Mean +/- Std. Error of Mean	Long Mean +/- Std. Error of Mean	Kolmogorov-Smirnov D	P value
S3A (MWT)	Not Normal	Kolmogorov-Smirnov test	>172	228.4 +/- 32.18	285.9 +/- 38.75	0.09653	0.3161
S3A (MOxtr1-/-)	Not Normal	Kolmogorov-Smirnov test	>209	160.9 +/- 24.77	217.9 +/- 27.03	0.07445	0.5066
Duration of "Long" Huddles (male, Stranger) short cohabitation vs long cohabitation				Short Mean +/- Std. Error of Mean	Long Mean +/- Std. Error of Mean	Kolmogorov-Smirnov D	P value
S3A (MWT)	Not Normal	Kolmogorov-Smirnov test	>47	143.8 +/- 46.41	36.11 +/- 2.977	0.3125	0.0112
S3A (MOxtr1-/-)	Not Normal	Kolmogorov-Smirnov test	>63	128.2 +/- 32.19	29.63 +/- 5.548	0.2208	0.0297
TIMED MATING
Percent Time spent engaged in mating behaviors				MWT Mean +/- Std. Dev	MOxtr1-/- Mean +/- Std. Dev	Mann-Whitney U	p value
S3E	Not Normal	Mann Whitney test	>10	4.946 +/- 4.248	7.800 +/- 5.969	35	0.1727
Mount Duration (seconds)				MWT Median	MOxtr1-/- Median	Kolmogorov-Smirnov D	p value
S3F	Not Normal	Kolmogorov-Smirnov test	>247	1.26	1.15	0.1635	0.002
Mount/Intromission (count)				MWT Mean +/- Std. Dev	MOxtr1-/- Mean +/- Std. Dev	Mann-Whitney U	p value
S3G	Not Normal	Mann Whitney test	7	1.402 +/- 0.3981	1.333 +/- 0.1856	24	0.9755
SUPPLEMENTAL FIGURE 4: Oxtr sex-specifically influences social interactions between potential mates
Auntomated vs Hand-Scoring				Automated Mean +/- Std. Dev	Hand-Scored Mean +/- Std. Dev	Welch-corrected t	p value
S4A	Gaussian	Unpaired t test with Welch's correction	16	0.09834 +/- 0.6789	0.09811 +/- 0.6950	0.01518	0.9881
Hand-Scored				WTWT Mean +/- Std. Dev	WTOxtr Mean +/- Std. Dev	Mann-Whitney U
S4B (Duration of All Pro-social Behaviors)	Not Normal	Mann Whitney test	8	4716 +/- 2497	8917 +/- 1682	6	0.0047
S4B (Duration of Huddling Behaviors)	Not Normal	Mann Whitney test	8	4199 +/- 2424	8509 +/- 1837	5	0.003
Latency to Longest Huddle				WTWT Mean +/- Std. Dev	WTOxtr Mean +/- Std. Dev	Welch-corrected t	p value
S4C	Gaussian	Unpaired t test with Welch's correction	8	13270 +/- 5528	11632 +/- 5407	0.599	0.5587
Sniffing Time 15 mins before the longest huddle				WTWT Mean +/- Std. Dev	WTOxtr Mean +/- Std. Dev	Mann-Whitney U	p value
S4D (Winner)	Not Normal	Mann Whitney test	8	4.085 +/- 5.313	0.3121 +/- 0.5471	16.5	0.0884
S4D (Winner)	Not Normal	Mann Whitney test	8	2.499 +/- 4.426	0.5928 +/- 0.5959	29.5	0.8096
Duration of Sniffing				WTWT Median	WTOxtr Median	Mann-Whitney U	p value
S4G	Not Normal	Mann Whitney test	8	103.3	104.5	22	0.3282
All Aggression				WTWT Median	WTOxtr Median	Mann-Whitney U	p value
S4E	Not Normal	Mann Whitney test	8	69.5	42.5	18	0.1605
Female Chooser Attack Bouts				WTWT Median	WTOxtr Median	Mann-Whitney U	p value
S4F (Winner)	Not Normal	Mann Whitney test	8	9	15	23	0.5896
S4F (Loser)	Not Normal	Mann Whitney test	8	24	11	9	0.0264
Aggression in Home Cage Assays (Count of all Aggressive Behaviors)				FWT Mean +/- Std. Dev	FOxtr1-/- Mean +/- Std. Dev	Mann-Whitney U	p value
S4H (Female Introduction)	Not Normal	Mann Whitney test	>9	45.50 +/- 62.48	26.11 +/- 30.76	37	0.535
S4H (Female Stranger Rejection)	Gaussian	Unpaired t test with Welch's correction	>8	14.00 +/- 6.519	4.625 +/- 4.838	1.045	0.3153
CONTROL BEHAVIORS
S4I
SOCIABILITY ASSAY FEMALE			6
Two-way ANOVA	Ordinary
Source of Variation	% of total variation	P value
Genotype	15.32	0.635
Cup contents	18.6	0.2796
SOCIABILITY ASSAY MALE			7
Two-way ANOVA	Ordinary
Source of Variation	% of total variation	P value
Genotype	11.51	0.523
Cup contents	49.66	0.0017
ELEVATED PLUS MAZE FEMALE			9
Two-way ANOVA	Ordinary
Source of Variation	% of total variation	P value
Genotype	1.658	0.9998
Open vs Closed arm	25.84	0.0768
ELEVATED PLUS MAZE MALE			>6
Two-way ANOVA	Ordinary
Source of Variation	% of total variation	P value
Genotype	0.6176	>0.9999
Open vs Closed arm	24.02	0.1452
OPEN FIELD TEST FEMALE			9
Two-way ANOVA	Ordinary
Source of Variation	% of total variation	P value
Genotype	1.106e-13	>0.9999
Position (Edge vs Center)	97.93	<0.0001
OPEN FIELD TEST MALE			7
Two-way ANOVA	Ordinary
Source of Variation	% of total variation	P value
Genotype	9.772e-14	>0.9999
Position (Edge vs Center)	97.98	<0.0001
OPEN FIELD LOCOMOTION				FWT Mean +/- Std. Dev	FOxtr1-/- Mean +/- Std. Dev	MWT Mean +/- Std. Dev	MOxtr1-/- Mean +/- Std. Dev	ANOVA F value	p value
S4 C (Top Right)	Gaussian	Ordinary one-way ANOVA	>6	41992 +/- 16313	70558 +/- 18262	57347 +/- 17287	57113 +/- 26854	3.541	0.0258
Tukey's multiple comparisons test	Mean Diff.	Adjusted P Value
MWT vs. MOxtr1-/-	233.9	>0.9999
MWT vs. FWT	15355	0.2954
MWT vs. FOxtr1-/-	-13211	0.4484
MOxtr1-/- vs. FWT	15121	0.4326
MOxtr1-/- vs. FOxtr1-/-	-13445	0.5498
FWT vs. FOxtr1-/-	-28566	0.0141
SUPPLEMENTAL FIGURE 5: Post pair bonding gene expression is driven by female specific changes dependent on Oxtr signaling
SUPPLEMENTAL FIGURE 6: Oxtr regulated genes are common to social behavior relevant processes across species and are similarly regulated across brain regions
SUPPLEMENTAL FIGURE 7: Developmental timeline for the effect of the loss of Oxtr on the cell density of OT and AVP positive cells in the PVN.
P0 OT Cell Density per Section				FWT Mean +/- Std. Dev	FOxtr1-/- Mean +/- Std. Dev	Kolmogorov-Smirnov D	p value
S7 A (Female)	Not Normal	Kolmogorov-Smirnov test	>59	12.71 +/- 6.350	10.46 +/- 3.062	0.2912	0.0098
				MWT Mean +/- Std. Dev	MOxtr1-/- Mean +/- Std. Dev	Kolmogorov-Smirnov D	p value
S7 A (Male)	Not Normal	Kolmogorov-Smirnov test	>55	13.04 +/- 6.992	12.31 +/- 5.266	0.1211	0.8104
P0 OT Cell Density Anterior - Posterior						F (DFn, DFd)	p value
S7 B (Female)		Third order polynomial (cubic) Least squares fit	3	Different curve for at least one data set		3.881 (4, 118)	0.0054
S7 B (Male)		Third order polynomial (cubic) Least squares fit	3	One curve for all data sets		2.110 (4, 103)	0.0849
P0 AVP Cell Density per Section				FWT Mean +/- Std. Dev	FOxtr1-/- Mean +/- Std. Dev	Kolmogorov-Smirnov D	p value
S7 C (Female)	Not Normal	Kolmogorov-Smirnov test	>59	4.190 +/- 5.056	4.125 +/- 3.742	0.1563	0.4272
				MWT Mean +/- Std. Dev	MOxtr1-/- Mean +/- Std. Dev	Kolmogorov-Smirnov D	p value
S7 C (Male)	Not Normal	Kolmogorov-Smirnov test	>55	4.086 +/- 4.116	5.404 +/- 6.223	0.1828	0.3119
P0 AVP Cell Density Anterior - Posterior						F (DFn, DFd)	p value
S7 D (Female)		Third order polynomial (cubic) Least squares fit	3	One curve for all data sets		0.4071 (4, 118)	0.8032
S7 D (Male)		Third order polynomial (cubic) Least squares fit	3	One curve for all data sets		1.225 (4, 103)	0.305
P21 OT Cell Density per Section				FWT Mean +/- Std. Dev	FOxtr1-/- Mean +/- Std. Dev	Kolmogorov-Smirnov D	p value
S7 E (Female)	Not Normal	Kolmogorov-Smirnov test	>71	11.16 +/- 5.488	8.451 +/- 3.172	0.3295	0.0004
				MWT Mean +/- Std. Dev	MOxtr1-/- Mean +/- Std. Dev	Kolmogorov-Smirnov D	p value
S7 E (Male)	Not Normal	Kolmogorov-Smirnov test	>70	10.43 +/- 5.959	9.936 +/- 5.196	0.1622	0.3038
P21 OT Cell Density Anterior - Posterior						F (DFn, DFd)	p value
S7 F (Female)		Third order polynomial (cubic) Least squares fit	3	Different curve for at least one data set		9.882 (4, 149)	<0.0001
S7 F (Male)		Third order polynomial (cubic) Least squares fit	3	One curve for all data sets		2.122 (4, 135)	0.0815
P21 AVP Cell Density per Section				FWT Mean +/- Std. Dev	FOxtr1-/- Mean +/- Std. Dev	Kolmogorov-Smirnov D	p value
S7 G (Female)	Not Normal	Kolmogorov-Smirnov test	>71	11.70 +/- 5.071	8.666 +/- 4.210	0.4012	<0.0001
				MWT Mean +/- Std. Dev	MOxtr1-/- Mean +/- Std. Dev	Kolmogorov-Smirnov D	p value
S7 G (Male)	Not Normal	Kolmogorov-Smirnov test	>70	10.16 +/- 5.513	11.30 +/- 6.666	0.1491	0.4047
P21 AVP Cell Density Anterior - Posterior						F (DFn, DFd)	p value
S7 H (Female)		Third order polynomial (cubic) Least squares fit	3	Different curve for at least one data set		7.745 (4, 149)	<0.0001
S7 H (Male)		Third order polynomial (cubic) Least squares fit	3	Different curve for at least one data set		3.096 (4, 135)	0.0178
